# Better together: Microbial diversity might facilitate the invasion success of the seagrass *Halophila stipulacea* in mixed Mediterranean seagrass communities

**DOI:** 10.64898/2026.02.09.704841

**Authors:** Emma Hoza-Frederick, Sergio Martínez-Campos, Paul H. Barber, Marlen I. Vasquez, Vasileios Fotopoulos, Chrystalla Antoniou, Katerina Drakou, Filipa Godoy-Vitorino, Kelcie L. Chiquillo

**Affiliations:** Department of Biology, University of Puerto Rico Río Piedras, P.O. Box 23360, San Juan, PR 00931 USA; BETA Technological Centre- University of Vic- Central University of Catalunya (BETA-UVIC- UCC), Carretera de Roda 70, 08500, Vic, Barcelona, Spain; Antimicrobial Resistance Unit, Animal Health Department, Faculty of Veterinary Medicine, Complutense University of Madrid, Madrid, Spain; Department of Ecology and Evolutionary Biology, University of California, Los Angeles, Los Angeles, CA 90095 USA; Department of Chemical Engineering, Cyprus University of Technology, Limassol 3036, Cyprus; Department of Agricultural Sciences, Biotechnology and Food Science, Cyprus University of Technology, Limassol 3036, Cyprus; Department of Microbiology and Immunology, University of Puerto Rico School of Medicine, San Juan, PR 00921 USA

**Keywords:** seagrass, *Halophila stipulacea*, *Cymodocea nodosa*, microbes, 16S rRNA, invasion, Mediterranean, competition, seagrass

## Abstract

Microorganisms are increasingly recognized as key facilitators of invasion success for introduced species into new environments. The globally invasive seagrass *Halophila stipulacea* flourishes in mixed environments with native seagrasses, where it exhibits enhanced growth, while, in contrast, native seagrasses in mixed environments experience reduced growth. Here, we hypothesize that microbes may support the success of invasive seagrass in mixed Mediterranean environments. We analyzed 16S rRNA genes to characterize the microbial diversity on the phyllosphere alongside biochemical, morphological, and sediment nutrient measurements of the Mediterranean-native seagrass *Cymodocea nodosa* and the invasive *H. stipulacea* from a controlled mesocosm experiment. Overall, *C. nodosa* in monoculture harbored a microbiome exhibiting higher ASV richness and a distinct community composition than *H. stipulacea*. Variation in bacterial diversity associated with hydrogen peroxide (H_2_O_2_) and internode length suggests that microbial communities of the native seagrass might be shaped by its stress. Conversely, *H. stipulacea’s* microbiome was most abundant in mixed environments, with bacteria significantly reduced in monoculture, and bacterial diversity loosely associated with growth, suggesting that microbes are critical to assisting and possibly facilitating *H. stipulacea* in mixed environments. Overall, our findings suggest that invasive *H. stipulacea* in the Mediterranean Sea are capable of recruiting beneficial bacteria, creating microbial interactions that support its success, and undermining the resilience of native seagrasses in mixed beds. Future work should center on the mechanisms driving *H. stipulacea* bacterial communities and investigating whether *H. stipulacea* actively determines its own microbiome, or whether its microbiome is passively determined by environmental variables.
