## Supplemental Table 5 for "Better together: Microbial diversity might facilitate the invasion success of the seagrass *Halophila stipulacea* in mixed Mediterranean seagrass communities"

### Sheet: ANOSIM
Taxa in all six groups	Taxa in all groups except invasive alone
c_Bacteroidia.o__Chitinophagales.f__uncultured.g__uncultured	c_Alphaproteobacteria.o__uncultured.f__uncultured.g__uncultured
c_Phycisphaerae.o__Phycisphaerales.f__Phycisphaeraceae.g__SMA	c_Bacteroidia.o__Flavobacteriales.f__Flavobacteriaceae.g__Aquibacter
c_Acidimicrobiia.o__Microtrichales.f__Microtrichaceae.g__uncultured
c_NB.j.o__NB.j.f__NB.j.g__NB.j
c_Gammaproteobacteria
c_Planctomycetes.o__Pirellulales.f__Pirellulaceae.g__Blastopirellula
c_Bacteroidia.o__Cytophagales.f__Amoebophilaceae.g__uncultured
c_Alphaproteobacteria
c_Bdellovibrionia.o__Bacteriovoracales.f__Bacteriovoracaceae.g__Peredibacter
c_OM.o__OM.f__OM.g__OM
c_Alphaproteobacteria.o__Kiloniellales.f__Kiloniellaceae.g__Tistlia
c_Bdellovibrionia.o__Bdellovibrionales.f__Bdellovibrionaceae.g__OM_clade
c_Alphaproteobacteria.o__Micavibrionales.f__Micavibrionaceae.g__uncultured
c_Alphaproteobacteria.o__Rickettsiales.f__SMD.g__SMD
d__Bacteria
c_Polyangia.o__Polyangiales.f__Sandaracinaceae.g__uncultured
c_Gammaproteobacteria.o__Enterobacterales.f__Pseudoalteromonadaceae.g__Pseudoalteromonas
c_Gammaproteobacteria.o__Steroidobacterales.f__Woeseiaceae.g__Woeseia
c_Bacteroidia.o__Chitinophagales.f__Saprospiraceae.g__uncultured
c_Acidimicrobiia.o__Microtrichales.f__Microtrichaceae.g__Sva_marine_group
c_SAR_clade.Marine_group_B..o__SAR_clade.Marine_group_B..f__SAR_clade.Marine_group_B..g__SAR_clade.Marine_group_B.
c_Alphaproteobacteria.o__Rhodobacterales.f__Rhodobacteraceae
c_Latescibacterota.o__Latescibacterota.f__Latescibacterota.g__Latescibacterota
c_Gammaproteobacteria.o__Pseudomonadales.f__KIA_clade.g__KIA_clade
c_Pla_lineage.o__Pla_lineage.f__Pla_lineage.g__Pla_lineage
c_Bacteroidia.o__Cytophagales.f__Cyclobacteriaceae.g__uncultured
c_Gammaproteobacteria.o__Pseudomonadales.f__Halieaceae
c_Gammaproteobacteria.o__Pseudomonadales.f__Cellvibrionaceae
c_Alphaproteobacteria.o__Rhodobacterales.f__Rhodobacteraceae.g__Limibaculum
c_Alphaproteobacteria.o__Rhodobacterales.f__Rhodobacteraceae.g__Cognatishimia
c_Alphaproteobacteria.o__Rhodospirillales.f__uncultured.g__uncultured
c_Acidimicrobiia.o__Actinomarinales.f__uncultured.g__uncultured
c_Alphaproteobacteria.o__Rhizobiales.f__Methyloligellaceae.g__uncultured
c_Myxococcia.o__Myxococcales.f__Myxococcaceae.g__POB.
c_Gammaproteobacteria.o__Enterobacterales.f__Vibrionaceae
c_Alphaproteobacteria.o__Caulobacterales.f__Hyphomonadaceae.g__uncultured
c_Alphaproteobacteria.o__Rhodobacterales.f__Rhodobacteraceae.g__Oceanicella
c_Gammaproteobacteria.o__Gammaproteobacteria_Incertae_Sedis.f__Unknown_Family.g__uncultured
c_Verrucomicrobiae.o__Opitutales.f__Puniceicoccaceae.g__Lentimonas
c_Dadabacteriia.o__Dadabacteriales.f__Dadabacteriales.g__Dadabacteriales
c_Alphaproteobacteria.o__Rhodobacterales.f__Rhodobacteraceae.g__uncultured
c_Rhodothermia.o__Rhodothermales.f__Rhodothermaceae.g__uncultured
c_Thermoleophilia.o__Gaiellales.f__uncultured.g__uncultured
c_Alphaproteobacteria.o__Micavibrionales.f__uncultured.g__uncultured
c_Gammaproteobacteria.o__Enterobacterales.f__Vibrionaceae.g__Vibrio
c_Gammaproteobacteria.o__Pseudomonadales.f__Pseudomonadaceae.g__Pseudomonas
c_Verrucomicrobiae.o__Opitutales.f__Puniceicoccaceae.g__Pelagicoccus
c_Gammaproteobacteria.o__Burkholderiales.f__Methylophilaceae.g__Methylotenera
c_Alphaproteobacteria.o__Rhizobiales.f__Hyphomicrobiaceae.g__Filomicrobium
c_Alphaproteobacteria.o__Caulobacterales.f__Hyphomonadaceae
c_Bacteroidia.o__Flavobacteriales.f__Flavobacteriaceae.g__Aureicoccus
c_Verrucomicrobiae.o__Verrucomicrobiales.f__Rubritaleaceae.g__Persicirhabdus
c_Gammaproteobacteria.o__Burkholderiales.f__Oxalobacteraceae.g__Janthinobacterium
