## Supplemental Table 6 for "Better together: Microbial diversity might facilitate the invasion success of the seagrass *Halophila stipulacea* in mixed Mediterranean seagrass communities"

### Sheet: ANOSIM
Shared taxa in C. nodosa groups
o_Chitinophagales.f__uncultured.g__uncultured
o_Phycisphaerales.f__Phycisphaeraceae.g__SMA
o_Microtrichales.f__Microtrichaceae.g__uncultured
o_NB.j.f__NB.j.g__NB.j
d__Bacteria.p__Proteobacteria.c__Gammaproteobacteria
o_Pirellulales.f__Pirellulaceae.g__Blastopirellula
o_Cytophagales.f__Amoebophilaceae.g__uncultured
d__Bacteria.p__Proteobacteria.c__Alphaproteobacteria
o_Bacteriovoracales.f__Bacteriovoracaceae.g__Peredibacter
o_OM.f__OM.g__OM
o_Kiloniellales.f__Kiloniellaceae.g__Tistlia
o_Bdellovibrionales.f__Bdellovibrionaceae.g__OM_clade
o_Micavibrionales.f__Micavibrionaceae.g__uncultured
o_Rickettsiales.f__SMD.g__SMD
o_Cytophagales.f__Cyclobacteriaceae.g__Ekhidna
o_Oligoflexales.f__Oligoflexaceae.g__uncultured
d__Bacteria
o_Polyangiales.f__Sandaracinaceae.g__uncultured
o_Enterobacterales.f__Pseudoalteromonadaceae.g__Pseudoalteromonas
o_Flavobacteriales.f__Flavobacteriaceae
o_Steroidobacterales.f__Woeseiaceae.g__Woeseia
o_Verrucomicrobiales.f__DEV.g__DEV
o_Cytophagales.f__Amoebophilaceae.g__Candidatus_Amoebophilus
o_Chitinophagales.f__Saprospiraceae.g__uncultured
o_Spirochaetales.f__Spirochaetaceae.g__Spirochaeta_
o_Microtrichales.f__Microtrichaceae.g__Sva_marine_group
o_Caulobacterales.f__Hyphomonadaceae.g__Hyphomonas
o_SAR_clade.Marine_group_B..f__SAR_clade.Marine_group_B..g__SAR_clade.Marine_group_B.
o_Rhodobacterales.f__Rhodobacteraceae
o_Latescibacterota.f__Latescibacterota.g__Latescibacterota
o_Pseudomonadales.f__KIA_clade.g__KIA_clade
o_Pla_lineage.f__Pla_lineage.g__Pla_lineage
o_Cytophagales.f__Cyclobacteriaceae.g__uncultured
o_SBR.f__Ab.g__Ab
o_Pseudomonadales.f__Halieaceae
o_Pseudomonadales.f__Cellvibrionaceae
o_Rhodobacterales.f__Rhodobacteraceae.g__Limibaculum
o_Rhodobacterales.f__Rhodobacteraceae.g__Cognatishimia
o_Desulfobulbales.f__Desulfocapsaceae
o_Rhodospirillales.f__uncultured.g__uncultured
o_Ardenticatenales.f__uncultured.g__uncultured
o_Actinomarinales.f__uncultured.g__uncultured
o_Rhizobiales.f__Methyloligellaceae.g__uncultured
d__Bacteria.p__Bacteroidota.c__Bacteroidia
o_Flavobacteriales.f__Flavobacteriaceae.g__Muricauda
o_Myxococcales.f__Myxococcaceae.g__POB.
o_Enterobacterales.f__Vibrionaceae
o_Puniceispirillales.f__uncultured.g__uncultured
o_Caulobacterales.f__Hyphomonadaceae.g__uncultured
o_Flavobacteriales.f__Schleiferiaceae.g__Schleiferia
o_Rhodobacterales.f__Rhodobacteraceae.g__Oceanicella
o_Gammaproteobacteria_Incertae_Sedis.f__Unknown_Family.g__uncultured
o_Opitutales.f__Puniceicoccaceae.g__Lentimonas
o_Opitutales.f__Puniceicoccaceae.g__Cerasicoccus
o_Dadabacteriales.f__Dadabacteriales.g__Dadabacteriales
o_Rhodobacterales.f__Rhodobacteraceae.g__uncultured
o_Rhodothermales.f__Rhodothermaceae.g__uncultured
o_Rhizobiales.f__Stappiaceae
o_Thalassobaculales.f__uncultured.g__uncultured
o_Gaiellales.f__uncultured.g__uncultured
o_uncultured.f__uncultured.g__uncultured
o_Spirochaetales.f__Spirochaetaceae.g__uncultured
o_Pseudomonadales.f__Nitrincolaceae.g__uncultured
o_Micavibrionales.f__uncultured.g__uncultured
o_Flavobacteriales.f__Flavobacteriaceae.g__Aureisphaera
o_Enterobacterales.f__Vibrionaceae.g__Vibrio
o_Pseudomonadales.f__Pseudomonadaceae.g__Pseudomonas
o_Opitutales.f__Puniceicoccaceae.g__Pelagicoccus
o_Subgroup_.f__Subgroup_.g__Subgroup_
o_Desulfobacterales.f__Desulfobacteraceae.g__Desulfobacter
o_Flavobacteriales.f__Flavobacteriaceae.g__Aquibacter
o_Caulobacterales.f__Parvularculaceae
o_Sphingomonadales.f__Sphingomonadaceae.g__Erythrobacter
o_Burkholderiales.f__Methylophilaceae.g__Methylotenera
o_Rhizobiales.f__Hyphomicrobiaceae.g__Filomicrobium
o_Rhizobiales.f__Stappiaceae.g__Stappiaceae
o_Phormidesmiales.f__Phormidesmiaceae.g__Acrophormium_PCC.
o_UBA_marine_group.f__UBA_marine_group.g__UBA_marine_group
o_Tenderiales.f__Tenderiaceae.g__Candidatus_Tenderia
o_Caulobacterales.f__Parvularculaceae.g__uncultured
o_Sphingomonadales.f__Sphingomonadaceae
o_Flavobacteriales.f__Flavobacteriaceae.g__Aureicoccus
o_Flavobacteriales.f__Flavobacteriaceae.g__Actibacter
o_Tistrellales.f__Geminicoccaceae.g__uncultured
o_Verrucomicrobiales.f__Rubritaleaceae.g__Persicirhabdus
o_Burkholderiales.f__Oxalobacteraceae.g__Janthinobacterium
o_Rhizobiales.f__Rhizobiaceae.g__Lentilitoribacter
