## Supplemental Table 7 for "Better together: Microbial diversity might facilitate the invasion success of the seagrass *Halophila stipulacea* in mixed Mediterranean seagrass communities"

### Sheet: ANOSIM
Shared taxa in H. stipulacea groups
o_Chitinophagales.f__uncultured.g__uncultured
o_Bdellovibrionales.f__Bdellovibrionaceae.g__Bdellovibrio
d__Bacteria.p__Proteobacteria.c__Alphaproteobacteria
o_OM.f__OM.g__OM
o_Kiloniellales.f__Kiloniellaceae.g__Tistlia
o_Micavibrionales.f__Micavibrionaceae.g__uncultured
d__Bacteria
o_Enterobacterales.f__Pseudoalteromonadaceae.g__Pseudoalteromonas
o_Chitinophagales.f__Saprospiraceae.g__uncultured
o_Microtrichales.f__Microtrichaceae.g__Sva_marine_group
o_Rhodobacterales.f__Rhodobacteraceae
o_Pla_lineage.f__Pla_lineage.g__Pla_lineage
o_Cytophagales.f__Cyclobacteriaceae.g__uncultured
o_Pseudomonadales.f__Cellvibrionaceae.g__Eionea
o_Pseudomonadales.f__Cellvibrionaceae
o_Rhizobiales.f__Methyloligellaceae.g__uncultured
o_Myxococcales.f__Myxococcaceae.g__POB.
o_Enterobacterales.f__Vibrionaceae
o_Rhodobacterales.f__Rhodobacteraceae.g__uncultured
o_Pseudomonadales.f__Halomonadaceae.g__Cobetia
o_Enterobacterales.f__Vibrionaceae.g__Vibrio
o_Pseudomonadales.f__Pseudomonadaceae.g__Pseudomonas
o_Burkholderiales.f__Methylophilaceae.g__Methylotenera
o_Caulobacterales.f__Hyphomonadaceae
