## Supplemental Table 8 for "Better together: Microbial diversity might facilitate the invasion success of the seagrass *Halophila stipulacea* in mixed Mediterranean seagrass communities"

### Sheet: ANOSIM
Taxon	Putative function	Reference
Alphaproteobacteria	biogeochemical cycling	Simon et al. 2017; Muñoz-Gómez et al. 2019
Chitinophagales	cellulose, chitin, starch, xylans, and pectins (polysaccharide) degradation;	Sousa et al. 2022; Onyango et al. 2023
	antimicrobial and antifungal secondary metabolite production
Cyclobacteriaceae	casein and lipids (polysaccharide) degradation; identified aerobic respiration, mixed acid fermentation, nitrate reduction to ammonia, and sulfide oxidation genes	Pinnaka and Tanuku 2014; DeMers et al. 2023
Rhodobacteraceae	carbon and sulfur cycling; photosynthesis in marine anaerobic environments; produces antibacterial compounds; biofilm formation	Elifantz et al. 2013; Pujalte et al. 2014; Hurtado-McCormick et al. 2019; Vogel et al. 2020
Hyphomonadeceae	organic matter mineralization under oligotrophic conditions; alginate and carbohydrates degradation	Pei et al. 2021; Cha et al. 2023
Methyloligellaceae	methylotrophic nitrogen-fixing bacterium	Abanda-Nkpwatt et al. 2006
Bdellovibrio	antibiotic, biofilm degraders, obligatory predatory bacteria	Bratanis et al. 2020; Soto 2022
Sva0996 marine group	nitrogen cycling, kelp degradation, assimilating phytoplankton-derived dissolved proteins	Brunet et al. 2021; Schuelke 2024
Vibrio	allelopathic in terrestrial plants; nutrient cycling and diazotrophic; hydrolase carbohydrates, lipids, proteins, and urea and degrade gelatin, collagen, starch, lipids, chitin, alginate, lignin, and hydrocarbons;	Tarquinio et al. 2019; Sampaio et al. 2022; Dar et al. 2024
Pseudomonas	allelopathic in terrestrial plants; plant growth promoter; auxin and cytokinins (phytohormone) production that enhances root growth, nutrient uptake, and tolerance of environmental stressors	Alattas et al. 2024; Ayyub et al. 2024; Dar et al. 2024; Yang et al. 2025
Methylotenera	methylotroph; metabolizes C1 products like methanol and methane	Yan et al. 2021
